# Dissecting the molecular basis of variability for flowering time in *Camelina sativa*

**DOI:** 10.1101/2024.11.05.620108

**Authors:** Liyong Zhang, Venkatesh Bollina, Peng Gao, Isobel A. P. Parkin

**Affiliations:** Agriculture and Agri-Food Canada, 107 Science Place, Saskatoon, SK S7N0X2, Canada

**Keywords:** Camelina, flowering time, pan-transcriptome, genetic variation, association analyses

## Abstract

*Camelina sativa* is an important polyploid oilseed crop with multiple favorable agronomic traits. Capturing the leaf transcriptome of 48 accessions of *C. sativa* suggests allelic variation for gene expression levels and notably sub-genome dominance, both of which could provide opportunities for crop improvement. Flowering time (FT) is a crucial factor affecting the overall yield of crops. However, our understanding of the molecular mechanisms underlying FT regulation in *C. sativa* are still limited, partly due to its complex allohexaploid genome. In this study, weighted gene co-expression network analysis (WGCNA), expression quantitative trait loci (eQTL) analysis and transcriptome-wide association study (TWAS) were employed to explore the FT diversity among 48 *C. sativa* accessions and dissect the underlying molecular basis. Our results revealed a FT-related co-expressed gene module highly enriched with *SOC1*s and *SOC1*-like genes, and identified 10 significant FT-associated single nucleotide polymorphisms (SNPs) defining three haplotype groups; thus providing a molecular basis for future genetic improvements in *C. sativa* breeding.
