## Supplemental Data 2 for "Dissecting the molecular basis of variability for flowering time in *Camelina sativa*"

Supplementary Data 2: List of genes from the tan module, as determined from WGCNA analyses
1	Csa05g006910.1
2	Csa05g052440.1
3	Csa07g017920.1
4	Csa08g043430.1
5	Csa00717s010.1
6	Csa07g017930.1
7	Csa08g007640.1
8	Csa20g032040.1
9	Csa08g043190.1
10	Csa00495s150.1
11	Csa03g058010.1
12	Csa16g018270.1
13	Csa16g030820.1
14	Csa07g033900.1
15	Csa07g004940.1
16	Csa11g094210.1
17	Csa04g063650.1
18	Csa12g077870.1
19	Csa07g005560.1
20	Csa04g051960.1
21	Csa18g038990.1
22	Csa07g036480.1
23	Csa05g025680.1
24	Csa18g039000.1
25	Csa09g097460.1
26	Csa15g020170.1
27	Csa18g005860.1
28	Csa18771s010.1
29	Csa14g037900.1
30	Csa14g005370.1
31	Csa20g023570.1
32	Csa12g003940.1
33	Csa03g062920.1
34	Csa13g014810.1
35	Csa02g006380.1
36	Csa02g058290.1
37	Csa17g088150.1
38	Csa12g077880.1
39	Csa17g043220.1
40	Csa16g043710.1
41	Csa10g031640.1
42	Csa20g001000.1
43	Csa19g005070.1
44	Csa11g094900.1
45	Csa11g074650.1
46	Csa07g010110.1
47	Csa03g029890.1
48	Csa04g049220.2
49	Csa05g014000.1
50	Csa03g053250.1
51	Csa00974s010.1
52	Csa06g052060.1
53	Csa19g026520.1
54	Csa13g041350.1
55	Csa00495s160.1
56	Csa09g041200.1
57	Csa09g095890.1
58	Csa05g091730.1
59	Csa14g037980.1
60	Csa03g058020.1
61	Csa11g043390.1
62	Csa18g024830.1
63	Csa04g056060.1
64	Csa19g023770.1
65	Csa09g039430.1
66	Csa03g014230.1
67	Csa04g034650.1
68	Csa07g002580.1
69	Csa01g001910.1
70	Csa16g021490.1
71	Csa15g027590.1
72	Csa09g097200.1
73	Csa12g033740.1
74	Csa12g009220.1
75	Csa06g037170.1
76	Csa15g058560.2
77	Csa17g083210.1
78	Csa01734s010.1
79	Csa12g030680.1
80	Csa11g068510.1
81	Csa04g028830.1
82	Csa01g030400.1
83	Csa01g022010.1
84	Csa06g001800.1
85	Csa06g012680.1
86	Csa06g019870.1
87	Csa10g032170.1
88	Csa11g102180.1
89	Csa09g097220.1
90	Csa07g017820.1
91	Csa02g012830.1
92	Csa17g017030.1
93	Csa06g020400.1
94	Csa08g043380.1
95	Csa03g033430.1
96	Csa10g020140.1
97	Csa05g052350.1
98	Csa02g051810.1
99	Csa08g013650.1
100	Csa03g060240.1
101	Csa02g058770.1
102	Csa09g064620.1
103	Csa20g032030.1
104	Csa12g017790.1
105	Csa14g013480.1
106	Csa02g012820.1
107	Csa06g019850.1
108	Csa11g001440.1
109	Csa09g079840.1
110	Csa01g001990.1
111	Csa09g061660.1
112	Csa15g027520.1
113	Csa11g072190.1
114	Csa09g059050.1
115	Csa04g035200.1
116	Csa10g015090.1
117	Csa03g019480.1
118	Csa07g033800.1
119	Csa02g020150.1
120	Csa09g098790.1
121	Csa09g098490.1
122	Csa06g029330.1
123	Csa09g086450.1
124	Csa15g060950.1
125	Csa19g015400.1
126	Csa05g090090.1
127	Csa07g007830.1
128	Csa05g093090.1
129	Csa16g038470.1
130	Csa17g019760.1
131	Csa18g038460.1
132	Csa07g045640.1
133	Csa01g041750.1
134	Csa12g078010.1
135	Csa01g041360.2
136	Csa18g005740.1
137	Csa09g095040.1
138	Csa05827s010.1
139	Csa14g011650.1
140	Csa15g027890.1
141	Csa11g001430.2
142	Csa08g008040.1
143	Csa16g002840.1
144	Csa08g009360.1
145	Csa04g055460.1
146	Csa04g055290.1
147	Csa11g088380.1
148	Csa07g015120.1
149	Csa09g070470.1
150	Csa06g046680.1
151	Csa18g034520.1
152	Csa06g046940.1
153	Csa03g056560.1
154	Csa07g033470.1
155	Csa08g034650.1
156	Csa02g011490.1
157	Csa07g064080.1
158	Csa11g035540.1
159	Csa05g093480.1
160	Csa06g003080.1
161	Csa07g045650.1
162	Csa08g052650.1
163	Csa14g043830.1
164	Csa13g047500.1
