## Supplemental Data 3 for "Dissecting the molecular basis of variability for flowering time in *Camelina sativa*"

Supplementary data 3: SNP calls for the 10 flowering time (FT) associated SNPs
Genotype	FT	snp_Chr6_18702229	snp_Chr6_21176774	snp_Chr8_24560438	snp_Chr9_30922977	snp_Chr11_18992361	snp_Chr11_47854078	snp_Chr14_2073315	snp_Chr20_8623095	snp_Chr20_12463032	snp_Chr20_12464248	Haplotype
CAM219	47.85714286	0	0	0	0	0	0	0	0	0	0	Type 1
CAM223	46.57142857	0	0	0	0	0	0	0	0	0	0	Type 1
CAM224	44.28571429	0	0	0	0	0	0	0	0	0	0	Type 1
CAM229	46.28571429	0	0	0	0	0	0	0	0	0	0	Type 1
CAM260	47	0	0	0	0	0	0	0	0	0	0	Type 1
CAM262	44.85714286	0	0	0	0	0	0	0	0	0	0	Type 1
CAM275	47.85714286	0	0	0	0	0	0	0	0	0	0	Type 1
CAM276	46.57142857	0	0	0	0	0	0	0	0	0	0	Type 1
CN101985	44.42857143	0	0	0	0	0	0	0	0	0	0	Type 1
CN101986	44.71428571	0	0	0	0	0	0	0	0	0	0	Type 1
CN101990	46.85714286	0	0	0	0	0	0	0	0	0	0	Type 1
CN111331	46.71428571	0	0	0	0	0	0	0	0	0	0	Type 1
CN113656	46.14285714	0	0	0	0	0	0	0	0	0	0	Type 1
CN113660	61.85714286	2	2	2	2	2	2	2	2	2	2	Type 3
CN113662	52	1	1	1	1	1	1	1	1	1	1	Type 2
CN113669	47.28571429	0	0	0	0	0	0	0	0	0	0	Type 1
CN113672	46.28571429	0	0	0	0	0	0	0	0	0	0	Type 1
CN113682	45.71428571	0	0	0	0	0	0	0	0	0	0	Type 1
CN113683	47.71428571	0	0	0	0	0	0	0	0	0	0	Type 1
CN113685	45.71428571	0	0	0	0	0	0	0	0	0	0	Type 1
CN113690	43	0	0	0	0	0	0	0	0	0	0	Type 1
CN113691	59.42857143	2	2	2	2	2	2	2	2	2	2	Type 3
CN113692	55	1	1	1	1	1	1	1	1	1	1	Type 2
CN113694	47.14285714	0	0	0	0	0	0	0	0	0	0	Type 1
CN113695	46.57142857	0	0	0	0	0	0	0	0	0	0	Type 1
CN113698	47.14285714	0	0	0	0	0	0	0	0	0	0	Type 1
CN113699	44.57142857	0	0	0	0	0	0	0	0	0	0	Type 1
CN113702	45.42857143	0	0	0	0	0	0	0	0	0	0	Type 1
CN113704	44.57142857	0	0	0	0	0	0	0	0	0	0	Type 1
CN113706	46.85714286	0	0	0	0	0	0	0	0	0	0	Type 1
CN113716	45	0	0	0	0	0	0	0	0	0	0	Type 1
CN113717	46.28571429	0	0	0	0	0	0	0	0	0	0	Type 1
CN113721	46	0	0	0	0	0	0	0	0	0	0	Type 1
CN113723	45.57142857	0	0	0	0	0	0	0	0	0	0	Type 1
CN113724	44.42857143	0	0	0	0	0	0	0	0	0	0	Type 1
CN113726	45	0	0	0	0	0	0	0	0	0	0	Type 1
CN113731	44.57142857	0	0	0	0	0	0	0	0	0	0	Type 1
CN113736	44.85714286	0	0	0	0	0	0	0	0	0	0	Type 1
CN113742	46.85714286	0	0	0	0	0	0	0	0	0	0	Type 1
CN113746	44.42857143	0	0	0	0	0	0	0	0	0	0	Type 1
CN113750	44.85714286	0	0	0	0	0	0	0	0	0	0	Type 1
CN113754	45.42857143	0	0	0	0	0	0	0	0	0	0	Type 1
CN113757	46.57142857	0	0	0	0	0	0	0	0	0	0	Type 1
CN113760	45.42857143	0	0	0	0	0	0	0	0	0	0	Type 1
CN114262	45.28571429	0	0	0	0	0	0	0	0	0	0	Type 1
CN114270	45.14285714	0	0	0	0	0	0	0	0	0	0	Type 1
CN30475	44.57142857	0	0	0	0	0	0	0	0	0	0	Type 1
CN30478	45.57142857	0	0	0	0	0	0	0	0	0	0	Type 1
