## Supplemental Data 1 for "Dissecting the molecular basis of variability for flowering time in *Camelina sativa*"

Supplementary Data 1: Phenotype data collected across two field seasons. FT - flowering time (days); IFL - primary infloresence length (cm); ITL - internode length (cm); PH - plant height (cm); PS - pod shatter index; TSW - thousand seed weight (g)
Accession	Replicate	FT	year	plot_number	Branching	IFL	ITL	PH	PS	TSW
CN30478	Rep-I	41	2013	101	2	25	2.33	67.2	0	1.31
CAM276	Rep-I	43	2013	102	2	22.33	3.07	63.8	0	1.25
CAM224	Rep-I	41	2013	103	2	20	5.2	54.3	1	1.24
CN113692	Rep-I	52	2013	104	1	33	2.5	61.3	0	0.88
CN113706	Rep-I	42	2013	105	1	23.67	2.33	58.7	1	1.2
CN113685	Rep-I	43	2013	106	2	17	1.83	59.3	2	1.17
CN113754	Rep-I	42	2013	107	2	21.67	2.1	57	1	1.35
CN113694	Rep-I	42	2013	108	3	23.67	1.53	66	1	1.3
CN114262	Rep-I	42	2013	109	2	23.33	1.47	71.7	1	1.17
CN113721	Rep-I	41	2013	110	2	21	1.87	62	1	1.46
CN113691	Rep-I	56	2013	111	1	45.67	1.4	57.3	0	1.11
CN113717	Rep-I	42	2013	112	2	21	1.4	62.7	2	1.49
CN111331	Rep-I	42	2013	113	2	19	1.13	62	1	1.25
CN113662	Rep-I	48	2013	114	1	33.33	1.6	65	3	1.19
CN113746	Rep-I	39	2013	115	2	16	1.03	75	2	1.19
CN113731	Rep-I	41	2013	116	2	17	1.63	69.7	1	1.22
CN113672	Rep-I	43	2013	117	2	18	1.77	60	1	1.39
CN113660	Rep-I	59	2013	118	1	36	0.8	67.7	0	1.2
CAM229	Rep-I	41	2013	119	2	18.33	1.03	62	2	1.44
CN113656	Rep-I	42	2013	120	2	18.67	1.83	60.7	2	1.46
CN113698	Rep-I	44	2013	121	2	19.33	1.23	58.7	1	1.18
CAM219	Rep-I	42	2013	122	2	24	0.8	73.3	0	1.41
CAM262	Rep-I	41	2013	123	2	18.67	1.1	72	1	1.32
CAM260	Rep-I	42	2013	124	2	27	1.53	65.3	2	1.01
CAM275	Rep-I	44	2013	125	2	26	1.43	58.7	2	0.98
CN113669	Rep-I	44	2013	126	2	27	0.93	61	3	1.04
CN113724	Rep-I	41	2013	127	2	19.67	1.37	66	0	1.44
CN101990	Rep-I	43	2013	128	2	23.67	1.8	62.7	3	0.98
CN113702	Rep-I	41	2013	129	2	17.33	1.43	64.7	0	1.27
CN113690	Rep-I	39	2013	130	2	14.67	2.33	70	1	1.61
CN113757	Rep-I	42	2013	131	2	17	1.6	68.7	2	1.04
CN113716	Rep-I	41	2013	132	1	21.33	1.17	59.3	0	1.54
CN113699	Rep-I	40	2013	133	2	21.67	1.4	63.3	0	1.32
CN113682	Rep-I	41	2013	134	2	20.33	1.33	68.7	0	1.03
CN113683	Rep-I	43	2013	135	2	22	1.6	66.7	1	0.98
CN114270	Rep-I	41	2013	136	2	17	1.33	69.7	2	1.04
CN113736	Rep-I	40	2013	137	2	15	1.43	69.7	1	1.22
CN113704	Rep-I	40	2013	138	1	15.67	2.23	67.7	1	1.62
CN113742	Rep-I	42	2013	139	1	15.33	1.27	89.3	2	1.23
CN113695	Rep-I	42	2013	140	2	20.33	1.57	72	1	1.36
CN113750	Rep-I	40	2013	141	2	18.33	1.73	65.7	1	1.49
Calena	Rep-I	40	2013	142	1	17.67	1.27	66	1	1.39
CN30475	Rep-I	40	2013	143	2	20.33	2.67	68.8	0	1.55
CAM223	Rep-I	42	2013	144	1	20	1.23	62.3	2	1.17
CN101985	Rep-I	39	2013	145	2	18.33	1.8	69.7	0	1.05
CN113723	Rep-I	42	2013	146	1	22	1.43	93.7	0	1.29
CN113726	Rep-I	41	2013	147	2	19	0.9	71	0	1.16
CN113760	Rep-I	39	2013	148	2	19	1.5	68	2	1.08
CN101986	Rep-I	40	2013	149	2	20.33	0.93	65.7	1	1.31
CN113746	Rep-II	41	2013	201	2	18.33	2.4	60.3	1	1.66
CN101986	Rep-II	41	2013	202	1	18.67	3.03	49	1	1.34
CN113656	Rep-II	43	2013	203	1	20	1.8	50.7	1	1.39
CAM275	Rep-II	44	2013	204	1	24	1.8	53	0	0.96
CN113660	Rep-II	59	2013	205	1	41	1.53	54.3	0	1.1
CN113682	Rep-II	41	2013	206	2	27.33	2.13	55	2	1.05
CN101985	Rep-II	40	2013	207	2	24	1.9	54.7	1	1.03
CN111331	Rep-II	43	2013	208	1	18.67	1.17	70.7	1	1.27
CN113736	Rep-II	41	2013	209	1	14.67	1.37	61.3	1	1.15
CN113672	Rep-II	43	2013	210	1	16	1.1	59.7	1	1.31
CN113702	Rep-II	42	2013	211	2	17.67	1.2	55	1	1.33
CN114270	Rep-II	42	2013	212	2	18.67	1.1	56.7	2	1.02
CAM224	Rep-II	41	2013	213	2	18.67	1.5	53	1	1.2
CN113760	Rep-II	42	2013	214	1	17.33	1.3	62	1	1.08
CN113691	Rep-II	56	2013	215	1	43	1.2	60.7	0	1.1
CN113694	Rep-II	43	2013	216	2	22.33	1.23	64	1	1.22
CN113698	Rep-II	44	2013	217	2	18.67	1.5	57.3	0	1.26
CN113726	Rep-II	42	2013	218	2	20	1.13	69.3	1	1.2
CAM229	Rep-II	42	2013	219	2	20.33	1.5	57	1	1.35
CAM260	Rep-II	42	2013	220	2	25.33	1.5	57.7	2	0.99
CN113750	Rep-II	41	2013	221	2	21	1.97	60.3	1	1.41
CN113721	Rep-II	41	2013	222	1	22.33	1.47	72.7	0	1.3
CN113723	Rep-II	42	2013	223	2	23.33	1.3	58.3	1	1.23
CN113692	Rep-II	52	2013	224	1	31.67	2.53	87.7	1	0.91
CN113669	Rep-II	44	2013	225	2	25.33	1.1	64	1	1.04
CAM262	Rep-II	41	2013	226	2	19.33	1.07	68.3	0	1.31
CN113685	Rep-II	43	2013	227	2	15.33	1.8	73	2	1.11
CN113662	Rep-II	48	2013	228	1	35.33	1.37	51.7	0	1.22
CAM276	Rep-II	43	2013	229	1	21	2.63	95	2	1.26
CN113690	Rep-II	39	2013	230	2	13	2.47	67	2	1.65
CN113683	Rep-II	44	2013	231	2	21	1.83	72.7	1	1
CN30475	Rep-II	40	2013	232	2	22	1.83	68	1	1.54
CN113754	Rep-II	40	2013	233	2	22.33	1.77	72	1	1.35
CN113757	Rep-II	42	2013	234	2	18.33	1.63	62.3	1	1
CAM223	Rep-II	42	2013	235	2	19.33	1.07	71.3	3	1.11
CAM219	Rep-II	42	2013	236	2	22	0.97	62.3	1	1.29
CN113706	Rep-II	41	2013	237	2	22	2.23	64.7	2	1.18
CN113717	Rep-II	41	2013	238	2	22.33	1.17	75	0	1.34
CN113695	Rep-II	41	2013	239	2	20	1.17	68.7	0	1.18
CN113716	Rep-II	41	2013	240	2	22	1.13	62.7	1	1.46
CN113724	Rep-II	39	2013	241	2	19.67	1.13	67.3	0	1.41
CN113704	Rep-II	40	2013	242	2	17	2	66.7	1	1.56
CN101990	Rep-II	42	2013	243	2	18.33	1.87	66	2	1
CN113742	Rep-II	43	2013	244	2	17	1.37	64.3	2	1.03
Calena	Rep-II	40	2013	245	2	17.33	1	67.3	1	1.33
CN30478	Rep-II	40	2013	246	2	22.33	2.1	56.7	1	1.26
CN113731	Rep-II	40	2013	247	1	19	1.1	63	1	1.25
CN114262	Rep-II	42	2013	248	2	21.67	1.1	60.7	1	1.14
CN113699	Rep-II	41	2013	249	2	21	1.4	65.7	0	1.37
CAM229	Rep-III	41	2013	301	2	21.33	2.37	57.3	1	1.4
CN101985	Rep-III	40	2013	302	1	16.33	2	62.7	1	1.02
CN113683	Rep-III	44	2013	303	2	21.67	2.43	52.7	1	0.98
CN113698	Rep-III	42	2013	304	1	17	2.2	62	1	1.2
CN113695	Rep-III	39	2013	305	1	19	1.4	58.7	1	1.18
CAM224	Rep-III	39	2013	306	1	17	1.53	64.7	0	1.18
CN101986	Rep-III	39	2013	307	1	11	1.07	53.3	1	1.32
CAM219	Rep-III	43	2013	308	2	22.33	0.87	61	1	1.4
CN113716	Rep-III	41	2013	309	1	20	1.2	55.3	1	1.45
CN113672	Rep-III	42	2013	310	2	18	1.27	57.7	2	1.39
CN113726	Rep-III	40	2013	311	1	17	0.93	56	0	1.15
CN113760	Rep-III	40	2013	312	1	19	1.3	62.7	1	1.16
CN30475	Rep-III	40	2013	313	2	20	1.73	48.3	1	1.56
CN113704	Rep-III	40	2013	314	1	17	1.97	56.3	1	1.56
CN113736	Rep-III	41	2013	315	2	15.67	1.37	62.7	1	1.12
CN113691	Rep-III	56	2013	316	1	47.33	1.33	88	0	1.06
CN113721	Rep-III	40	2013	317	2	23.33	1.93	70.3	1	1.37
CN113757	Rep-III	41	2013	318	2	22	1.6	66	0	1.05
Calena	Rep-III	40	2013	319	2	18.33	1.37	59	0	1.51
CN113699	Rep-III	39	2013	320	2	21	1.2	59.7	0	1.43
CN113694	Rep-III	41	2013	321	2	20.67	1.13	53.7	0	1.31
CN113662	Rep-III	48	2013	322	1	35.67	1.47	49.3	1	1.18
CN113723	Rep-III	42	2013	323	1	19.67	1.37	63.7	0	1.26
CN113717	Rep-III	41	2013	324	2	20.33	1.23	68.3	1	1.39
CAM260	Rep-III	41	2013	325	2	24	1.23	53.7	2	1.06
CAM223	Rep-III	42	2013	326	1	17.33	1.2	51.3	0	1.22
CN113656	Rep-III	42	2013	327	2	19	1.83	52.7	0	1.58
CN113724	Rep-III	39	2013	328	2	18	1.2	40	1	1.48
CAM276	Rep-III	44	2013	329	2	21	2.3	71.3	1	1.28
CN113692	Rep-III	52	2013	330	1	34.67	2.4	86	0	0.94
CN113690	Rep-III	39	2013	331	2	16.67	2.23	71.7	0	1.77
CN114270	Rep-III	41	2013	332	2	18	1.33	64.3	2	1.06
CN113669	Rep-III	43	2013	333	2	24.67	0.97	58.7	2	1.12
CN113685	Rep-III	42	2013	334	2	17	1.9	51	1	1.23
CN101990	Rep-III	43	2013	335	2	20.67	1.57	40	1	1.07
CN114262	Rep-III	41	2013	336	1	20.67	1.23	65.7	1	1.12
CN113731	Rep-III	40	2013	337	2	17.33	1.43	61	1	1.25
CAM275	Rep-III	43	2013	338	2	25	1.53	64.3	1	1
CN111331	Rep-III	42	2013	339	2	20.33	1.07	54.7	0	1.34
CN113660	Rep-III	59	2013	340	1	35.67	1.07	56.7	0	1.115
CN113706	Rep-III	42	2013	341	2	21.67	1.8	44.7	1	1.33
CN30478	Rep-III	41	2013	342	2	25	2.27	38	0	1.36
CN113750	Rep-III	41	2013	343	2	20	1.73	63.3	1	1.42
CN113746	Rep-III	39	2013	344	2	19	1.83	54	1	1.68
CN113742	Rep-III	42	2013	345	2	14.33	1.27	62.7	2	1.05
CAM262	Rep-III	40	2013	346	2	18.33	0.97	62.3	1	1.35
CN113682	Rep-III	42	2013	347	2	24	1.67	57	2	1.04
CN113702	Rep-III	43	2013	348	2	17	1.33	47.3	1	1.37
CN113754	Rep-III	40	2013	349	2	23	1.73	44	1	1.46
Calena	Rep-1	49	2012	14	2	24.6	4.3	113	0	1.16
Calena	Rep-4	49	2012	88	2	25.5	2.34	96	1	1.26
Calena	Rep-2	49	2012	113	1	23	1.74	114	1	1.17
Calena	Rep-3	49	2012	163	2	20.5	2.74	114	1	1.22
CAM219	Rep-4	52	2012	44	2	22.8	2.56	144	1	1.34
CAM219	Rep-2	52	2012	80	2	24.7	2.08	108	2	1.25
CAM219	Rep-1	52	2012	109	2	26.3	2.02	118	1	1.18
CAM219	Rep-3	52	2012	184	2	19.1	1.9	95	1	1.04
CAM223	Rep-2	50	2012	19	2	23	1.28	107	2	1.11
CAM223	Rep-4	50	2012	92	1	27.5	2.44	111	2	1.12
CAM223	Rep-1	50	2012	102	1	26.9	2.5	109	0	1.12
CAM223	Rep-3	50	2012	168	1	19.6	2.3	109	2	1.09
CAM224	Rep-4	48	2012	41	2	30.3	1.44	87	2	1.15
CAM224	Rep-1	47	2012	56	2	21.6	1.52	105	1	1.05
CAM224	Rep-2	47	2012	101	2	20.3	2.46	101	2	1
CAM224	Rep-3	47	2012	170	1	18.4	2.16	98	2	1.06
CAM229	Rep-4	50	2012	49	2	18.5	1.78	105	1	1.25
CAM229	Rep-1	50	2012	71	2	21	2.34	102	1	1.19
CAM229	Rep-3	50	2012	136	2	25	2.1	109	1	1.22
CAM229	Rep-2	50	2012	179	2	22.4	1.96	109	1	1.22
CAM260	Rep-1	51	2012	6	2	22.7	2.42	74	2	0.96
CAM260	Rep-2	51	2012	78	2	23.7	1.74	117	1	0.98
CAM260	Rep-3	51	2012	127	1	23.8	2.14	106	0	1.05
CAM260	Rep-4	51	2012	195	2	21.3	2.04	121	2	0.96
CAM262	Rep-3	48	2012	46	2	22.1	2.54	103	1	1.24
CAM262	Rep-2	48	2012	86	2	28	1.32	99	2	1.19
CAM262	Rep-1	48	2012	103	2	27.7	1.8	96	1	1.13
CAM262	Rep-4	48	2012	190	2	22.1	2.22	118	1	1.3
CAM275	Rep-1	51	2012	21	1	25.6	2.46	118	1	0.99
CAM275	Rep-2	51	2012	70	2	23.7	1.92	126	1	0.9
CAM275	Rep-3	51	2012	131	2	24.6	2.26	126	1	0.96
CAM275	Rep-4	51	2012	187	2	21.2	1.98	103	1	1.19
CAM276	Rep-1	49	2012	22	2	23.3	2.36	115	2	1.13
CAM276	Rep-4	49	2012	90	2	21.3	2.4	104	2	1.26
CAM276	Rep-3	49	2012	130	2	21.6	1.88	98	2	1.16
CAM276	Rep-2	49	2012	172	1	24	1.48	122	1	1.21
CN101985	Rep-1	48	2012	5	1	23.4	2.4	65	2	0.95
CN101985	Rep-3	48	2012	76	1	24.4	1.94	112	1	1.04
CN101985	Rep-4	48	2012	145	2	22.2	1.82	102	1	1.35
CN101985	Rep-2	48	2012	156	1	17	2	97	1	1.07
CN101986	Rep-2	49	2012	13	1	21.7	1.94	112	1	1.21
CN101986	Rep-4	48	2012	96	2	20.8	2.12	89	2	1.14
CN101986	Rep-3	48	2012	110	2	25.3	2.36	134	1	0.88
CN101986	Rep-1	48	2012	151	1	18.3	2.26	129	1	1.14
CN101990	Rep-1	50	2012	12	2	22.8	2.8	126	0	0.97
CN101990	Rep-3	50	2012	79	2	25.7	1.68	115	1	0.96
CN101990	Rep-4	50	2012	139	2	26	1.52	102	1	0.89
CN101990	Rep-2	50	2012	173	2	21.1	1.74	119	1	1.06
CN111331	Rep-4	50	2012	36	2	23.6	2.18	105	2	1.23
CN111331	Rep-2	50	2012	81	2	24.3	1.66	118	1	1.21
CN111331	Rep-1	50	2012	124	2	16.4	2.2	78	1	1.15
CN111331	Rep-3	50	2012	182	1	18.8	2.16	111	0	1.25
CN113656	Rep-2	49	2012	15	2	18.5	2.42	130	1	1.3
CN113656	Rep-1	49	2012	61	1	17.9	1.96	115	1	1.24
CN113656	Rep-3	49	2012	135	2	19.7	1.94	124	1	1.34
CN113656	Rep-4	49	2012	191	2	25	1.54	132	0	1.32
CN113660	Rep-1	64	2012	3	1	23.3	2.55	91	3	1.15
CN113660	Rep-3	64	2012	60	1	22.3	3.08	97	3	1.1
CN113660	Rep-2	64	2012	104	1	27.3	2.36	110	3	1.03
CN113660	Rep-4	64	2012	186	1	32.2	2.2	114	3	1.16
CN113662	Rep-3	55	2012	26	1	24.7	2.24	125	3	1.15
CN113662	Rep-1	55	2012	63	1	29.5	2.54	99	3	1.08
CN113662	Rep-2	55	2012	106	1	27.3	3.34	128	3	1.16
CN113662	Rep-4	55	2012	176	1	35.6	1.94	104	3	1.21
CN113669	Rep-4	50	2012	30	2	21.7	1.84	111	2	1.01
CN113669	Rep-1	50	2012	57	2	25.6	1.66	108	2	0.98
CN113669	Rep-2	50	2012	117	2	22.7	1.68	117	2	1.02
CN113669	Rep-3	50	2012	171	2	17.2	2.06	114	1	1.03
CN113672	Rep-2	49	2012	33	2	16.8	1.92	131	1	1.26
CN113672	Rep-3	49	2012	89	2	20.3	2.12	128	2	1.27
CN113672	Rep-1	49	2012	122	1	18.2	2.12	103	1	1.16
CN113672	Rep-4	49	2012	188	2	16.1	1.92	133	1	1.21
CN113682	Rep-3	49	2012	43	2	24	1.88	91	1	1.99
CN113682	Rep-4	49	2012	98	2	25.3	2.02	99	2	0.99
CN113682	Rep-2	49	2012	118	2	24.6	2.12	115	1	1.13
CN113682	Rep-1	49	2012	160	2	27.9	2.68	94	1	0.98
CN113683	Rep-1	50	2012	10	2	24.9	2.86	114	1	0.96
CN113683	Rep-2	51	2012	77	2	21.1	1.94	110	2	0.94
CN113683	Rep-3	51	2012	123	2	30.5	2.26	122	2	0.93
CN113683	Rep-4	51	2012	192	2	29.6	1.68	114	0	0.88
CN113685	Rep-1	48	2012	31	2	20.4	1.94	111	1	1
CN113685	Rep-4	48	2012	93	2	18.5	1.56	95	1	1.07
CN113685	Rep-2	48	2012	133	2	17.6	2.02	103	1	1.08
CN113685	Rep-3	48	2012	177	2	20.2	1.46	85	2	1.08
CN113690	Rep-2	46	2012	27	2	18.9	1.68	102	1	1.34
CN113690	Rep-3	46	2012	72	2	19.9	1.9	111	2	1.4
CN113690	Rep-1	46	2012	114	2	17	2.8	105	2	1.34
CN113690	Rep-4	46	2012	189	2	20.4	1.94	105	0	1.36
CN113691	Rep-3	62	2012	45	1	31.1	2.8	153	3	1.18
CN113691	Rep-1	62	2012	68	1	38.8	2.68	113	3	1.07
CN113691	Rep-4	62	2012	141	1	33.5	2.42	139	3	1.11
CN113691	Rep-2	62	2012	175	1	33	3.24	134	3	1.06
CN113692	Rep-3	57	2012	38	1	23.7	2.1	128	3	1
CN113692	Rep-4	58	2012	85	1	23.6	2.76	111	3	0.99
CN113692	Rep-1	57	2012	107	1	24.6	2.34	102	3	1.01
CN113692	Rep-2	57	2012	159	1	25.4	2.84	137	3	1
CN113694	Rep-4	51	2012	29	3	22.7	2.16	100	2	1.18
CN113694	Rep-3	51	2012	73	2	26.2	2.82	94	1	1.11
CN113694	Rep-1	51	2012	99	3	25.6	1.96	100	0	1.03
CN113694	Rep-2	51	2012	152	2	31.8	2.18	108	2	1.11
CN113695	Rep-3	51	2012	34	2	20.7	2.24	115	2	1.14
CN113695	Rep-2	51	2012	67	2	21.2	2.06	122	1	1.08
CN113695	Rep-4	51	2012	137	2	21.9	1.66	84	0	1.14
CN113695	Rep-1	51	2012	155	1	30	2.12	112	1	1
CN113698	Rep-2	50	2012	18	2	21.2	2.48	111	1	1.15
CN113698	Rep-3	50	2012	74	2	23.1	2.24	107	1	1.12
CN113698	Rep-1	50	2012	112	1	20.8	2.32	126	1	1.11
CN113698	Rep-4	50	2012	174	2	16.4	1.96	106	2	1.09
CN113699	Rep-2	48	2012	8	2	24.1	2.54	103	1	1.13
CN113699	Rep-1	48	2012	50	2	22.2	2.48	128	0	1.09
CN113699	Rep-4	48	2012	147	2	19.3	2.1	123	1	1.17
CN113699	Rep-3	48	2012	183	2	20.8	2	119	2	1.21
CN113702	Rep-3	48	2012	16	2	23.3	1.9	96	1	1.18
CN113702	Rep-1	48	2012	51	2	20.1	1.94	119	1	1.16
CN113702	Rep-4	48	2012	120	2	19.1	1.96	96	1	1.1
CN113702	Rep-2	48	2012	158	2	22.5	3.04	116	2	1.15
CN113704	Rep-2	48	2012	17	1	17.6	1.58	101	0	1.31
CN113704	Rep-4	48	2012	83	2	20.7	1.98	79	0	1.17
CN113704	Rep-3	48	2012	115	1	20.4	2.8	103	2	1.25
CN113704	Rep-1	48	2012	148	1	20.3	2.48	126	0	1.36
CN113706	Rep-1	50	2012	7	1	23.4	2.32	75	1	1.08
CN113706	Rep-4	51	2012	94	1	22.4	2.2	106	1	1.28
CN113706	Rep-2	51	2012	121	2	27.9	2.24	99	2	1.09
CN113706	Rep-3	51	2012	169	2	21.5	2.12	104	1	1.13
CN113716	Rep-1	48	2012	11	1	23.2	1.98	137	0	1.25
CN113716	Rep-2	48	2012	59	1	22.1	2.34	134	0	1.37
CN113716	Rep-4	48	2012	129	2	21	1.7	110	0	1.35
CN113716	Rep-3	48	2012	161	1	18.6	1.72	100	1	1.38
CN113717	Rep-3	50	2012	40	2	17.6	2.3	85	1	1.23
CN113717	Rep-1	50	2012	66	2	18.9	2.86	84	1	1.18
CN113717	Rep-2	50	2012	119	2	19.5	1.7	112	1	1.18
CN113717	Rep-4	50	2012	193	2	19.5	2.02	136	0	1.21
CN113721	Rep-4	50	2012	48	1	21.6	1.84	110	2	1.53
CN113721	Rep-1	50	2012	62	2	21.7	1.66	97	1	1.17
CN113721	Rep-3	50	2012	126	2	21.2	2.14	107	0	1.1
CN113721	Rep-2	50	2012	166	2	18.3	2.08	129	1	1.18
CN113723	Rep-3	48	2012	25	2	26.2	1.92	108	0	1.16
CN113723	Rep-2	48	2012	64	1	27.6	1.7	103	0	1.17
CN113723	Rep-4	49	2012	125	1	21	1.98	89	1	1.18
CN113723	Rep-1	48	2012	149	2	21.9	2.22	104	1	1.07
CN113724	Rep-2	48	2012	32	2	19.5	2	103	0	1.18
CN113724	Rep-3	48	2012	84	2	19.7	1.92	124	0	1.25
CN113724	Rep-4	48	2012	142	2	23.9	2.48	115	1	1.38
CN113724	Rep-1	48	2012	165	2	21.1	2.06	122	1	1.15
CN113726	Rep-1	48	2012	4	1	22.5	3.1	78	0	1
CN113726	Rep-2	48	2012	54	2	20.1	2.4	109	1	1.08
CN113726	Rep-3	48	2012	116	2	23.8	1.94	109	0	1.18
CN113726	Rep-4	48	2012	180	2	16.2	1.82	110	1	1.18
CN113731	Rep-2	48	2012	9	1	14.9	2.02	115	1	1.08
CN113731	Rep-3	47	2012	69	2	22.7	2.38	103	1	1.19
CN113731	Rep-1	48	2012	100	1	16	3.54	114	1	1.1
CN113731	Rep-4	48	2012	181	2	16.8	2.34	107	0	1.24
CN113736	Rep-1	48	2012	20	2	25.4	2.18	119	2	1.06
CN113736	Rep-3	48	2012	87	2	22.5	2.2	119	1	1.01
CN113736	Rep-4	48	2012	146	2	20.9	1.82	125	1	1.24
CN113736	Rep-2	48	2012	178	2	20.8	1.74	106	1	1.23
CN113742	Rep-1	51	2012	39	1	20.6	1.62	102	2	0.9
CN113742	Rep-4	50	2012	97	2	19.1	1.76	115	2	1.17
CN113742	Rep-2	50	2012	134	2	28.1	1.58	107	1	0.93
CN113742	Rep-3	50	2012	185	2	19.4	1.36	104	2	0.99
CN113746	Rep-1	48	2012	1	2	19.4	2.68	89	0	1.38
CN113746	Rep-3	48	2012	65	2	15.3	2.26	105	1	1.36
CN113746	Rep-2	48	2012	108	2	19.1	2.76	104	0	1.29
CN113746	Rep-4	48	2012	164	2	21.8	2.6	81	0	1.35
CN113750	Rep-3	48	2012	24	2	20.3	2.08	120	2	1.25
CN113750	Rep-1	48	2012	52	2	25.4	2	101	1	1.15
CN113750	Rep-4	48	2012	138	2	22.1	2.26	99	1	1.26
CN113750	Rep-2	48	2012	167	2	25.3	2.66	113	2	1.21
CN113754	Rep-3	49	2012	42	2	19	1.68	121	0	1.25
CN113754	Rep-2	49	2012	58	2	17.8	1.68	118	2	1.18
CN113754	Rep-4	49	2012	144	2	16.7	2.1	108	0	1.24
CN113754	Rep-1	49	2012	153	2	20.2	2.025	97	1	1.18
CN113757	Rep-3	50	2012	28	2	23.9	2.4	88	0	1.04
CN113757	Rep-4	50	2012	82	2	23.1	2.14	102	1	1.03
CN113757	Rep-1	51	2012	105	2	20	1.66	102	1	0.96
CN113757	Rep-2	50	2012	157	2	23.9	1.66	104	2	1.04
CN113760	Rep-4	49	2012	47	2	25.7	1.8	84	2	1.07
CN113760	Rep-1	50	2012	53	1	25.7	1.6	98	0	0.97
CN113760	Rep-3	49	2012	128	1	22.2	1.84	121	2	1.14
CN113760	Rep-2	49	2012	150	1	20.5	2.98	106	1	1.07
CN114262	Rep-1	48	2012	23	2	21.9	2.92	100	2	1.08
CN114262	Rep-2	48	2012	95	1	18	1.8	116	0	1.02
CN114262	Rep-3	48	2012	143	2	29.8	2.2	112	1	1.09
CN114262	Rep-4	48	2012	194	1	29	2.04	116	1	1
CN114270	Rep-3	48	2012	35	2	19.9	2.38	90	2	0.78
CN114270	Rep-1	48	2012	55	2	25.4	2.44	123	1	1.06
CN114270	Rep-2	48	2012	111	2	21.5	2.38	108	1	1.04
CN114270	Rep-4	48	2012	196	2	20.1	2.04	120	1	0.86
CN30475	Rep-1	48	2012	2	2	23.7	3.78	90	1	1.39
CN30475	Rep-3	48	2012	91	2	22.2	2.5	135	0	1.41
CN30475	Rep-4	48	2012	140	2	20.6	2.66	105	1	1.43
CN30475	Rep-2	48	2012	154	2	28.5	1.62	128	1	1.42
CN30478	Rep-4	49	2012	37	2	23	1.9	114	1	1.29
CN30478	Rep-2	50	2012	75	2	22.2	2	120	1	1.17
CN30478	Rep-3	49	2012	132	2	22.3	1.8	108	1	1.2
CN30478	Rep-1	49	2012	162	2	21.6	1.94	94	2	1.16
